# OmicsFM brings proteomics into the foundation model era

**DOI:** 10.64898/2026.08.25.747021

**Authors:** Sander Heyndrickx, Ralf Gabriels, Harikrishnan Ramadasan, Lennart Martens, Tine Claeys

**Author notes:** To whom correspondence should be addressed:, Address: FSVMII, Technologiepark 75, 9052 Ghent, Belgium.

## Abstract

While foundation models have been shown to learn biological representations from large transcriptomic atlases, it remained unknown whether proteomics data allow the same. We here therefore introduce OmicsFM, a modality-agnostic transformer pretrained through masked abundance reconstruction on an unprecedented proteomics data corpus of 48,837 quality-filtered proteomics profiles from 1,397 reprocessed PRIDE projects. Interestingly, despite training on 14- to 93-fold fewer profiles than matched bulk- and single-cell transcriptomic models, respectively, our proteomics model rivals both. On held-out projects, OmicsFM attention networks recovered more molecular relationships than co-expression methods and existing single-cell foundation models across nine reference databases that reveal pathway-level organization. Sample-level embeddings preserved biological structure across independent studies, and its representations transferred successfully to cell-type classification, gene-essentiality prediction, and perturbation-response prediction, while consistently outperforming task-specific models. Moreover, our results show that proteomics and transcriptomics representations capture complementary biology. OmicsFM thus firmly establishes the possibility of training highly performant proteomics-based foundation models, and their importance in modelling and uncovering fundamental biology.
