## Supplementary Data 1. ProteomeXchange accessions of the 1,143 public proteomics datasets reprocessed for the OmicsFM pretraining corpus for "OmicsFM brings proteomics into the foundation model era"

accession	dataset_doi	publication_doi	pubmed_id
PXD000004	10.6019/PXD000004	10.1074/mcp.M112.021766	22942359
PXD000072	10.6019/PXD000072	10.1161/ATVBAHA.113.301147	23640497
PXD000218	10.6019/PXD000218		24648465
PXD000228	10.6019/PXD000228	10.1093/cvr/cvu113	24776597
PXD000426	10.6019/PXD000426	10.1021/ac4027093	24134513
PXD000443	10.6019/PXD000443	10.1021/pr400721r	24138474
PXD000529	10.6019/PXD000529	10.1021/pr400902u	24328083
PXD000533	10.6019/PXD000533	10.1021/pr400902u	24328083
PXD000561		10.1038/nature13302	24870542;24669763
PXD000674	10.6019PXD000674
PXD000685	10.6019/PXD000685
PXD001017	10.6019/PXD001017	10.1074/mcp.M114.037697	24997994
PXD001068	10.6019/PXD001068	10.1074/mcp.M113.035436	24961811
PXD001249	10.6019/PXD001249	10.15252/embj.201488202	25257309
PXD001324	10.6019/PXD001324		25238572
PXD001325	10.6019/PXD001325		25238572
PXD001326	10.6019/PXD001326		25238572
PXD001327	10.6019/PXD001327		25238572
PXD001415	10.6019/PXD001415		25347463
PXD001416	10.6019/PXD001416		25347463
PXD001417	10.6019/PXD001417		25347463
PXD001418	10.6019/PXD001418		25347463
PXD001419	10.6019/PXD001419		25347463
PXD001420	10.6019/PXD001420		25347463
PXD001421	10.6019/PXD001421		25347463
PXD001422	10.6019/PXD001422		25347463
PXD001423	10.6019/PXD001423		25347463
PXD001460		10.1021/acs.jproteome.5b00302	26267517
PXD001524	10.6019/PXD001524	10.1093/humrep/deu330	25505010
PXD001609	10.6019/PXD001609	10.1021/pr501288h	25774781
PXD001674	10.6019/PXD001674	10.1182/blood-2016-07-727669	28515092
PXD001861	10.6019/PXD001861		26883867
PXD001862		10.1080/15384047.2016.1139234	26853621
PXD001873		10.1038/ncomms7658	25849741
PXD001985	10.6019/PXD001985	10.1183/13993003.01569-2016	28679606
PXD002014		10.1038/s41598-017-09335-6	28827734
PXD002057	10.6019/PXD002057	10.18632/oncotarget.7317	26883193
PXD002097		10.1186/s12014-016-9114-0	27307780
PXD002211	10.6019/PXD002211		26092402
PXD002212	10.6019/PXD002212		26092402
PXD002436	10.6019/PXD002436		26543102
PXD002565	10.6019/PXD002565	10.1038/nature17161	27008969
PXD002591	10.6019/PXD002591	10.1074/mcp.O115.049627	27114449
PXD002598		10.1126/scisignal.aaa2819	26286023
PXD002620	10.6019/PXD002620	10.1002/pmic.201500214	26442468
PXD002672		10.1038/s41598-017-07791-8	28785034
PXD002687		10.1038/ncomms5919	25255805
PXD002825		10.18632/oncotarget.22488	29296177
PXD002842	10.6019/PXD002842	10.1021/acs.jproteome.6b00925	28157316
PXD002883	10.6019/PXD002883		27535140
PXD002960		10.1016/j.celrep.2018.04.025	29742442
PXD002990	10.6019/PXD002990	10.1038/srep24491	27080861
PXD003028		10.1186/s13073-016-0293-0	27102203
PXD003053	10.6019/PXD003053		26604261
PXD003086		10.1089/omi.2017.0045	28692419
PXD003120		10.1101/gad.268185.115	26588988
PXD003215	10.6019/PXD003215	10.1016/j.ab.2016.09.021	27677936
PXD003226	10.6019/PXD003226	10.1038/ncb3285	26655833
PXD003252		10.1038/srep26093	27193186
PXD003276			27006477
PXD003296		10.1016/j.jprot.2016.07.014	27461979
PXD003323		10.1016/j.jprot.2016.07.014	27461979
PXD003346	10.6019/PXD003346		27345528
PXD003362		10.1038/mtna.2016.64	27727249
PXD003406	10.6019/PXD003406		27025457
PXD003407	10.6019/PXD003407		27025457
PXD003408	10.6019/PXD003408		27025457
PXD003409	10.6019/PXD003409		27025457
PXD003410	10.6019/PXD003410		27025457
PXD003411	10.6019/PXD003411		27025457
PXD003412	10.6019/PXD003412		27025457
PXD003413	10.6019/PXD003413		27025457
PXD003414	10.6019/PXD003414		27025457
PXD003415	10.6019/PXD003415		27025457
PXD003416	10.6019/PXD003416		27025457
PXD003417	10.6019/PXD003417		27025457
PXD003498	10.6019/PXD003498		26984886
PXD003534	10.6019/PXD003534		26933193
PXD003544		10.1186/s12014-018-9197-x	29946230
PXD003594	10.6019/PXD003594	10.1038/onc.2016.435	27991931
PXD003660	10.6019/PXD003660	10.1073/pnas.1521288113	26929352
PXD003966	10.6019/PXD003966	10.1021/acs.analchem.6b04433	28208246
PXD003967	10.6019/PXD003967	10.1021/acs.analchem.6b04433	28208246
PXD004059	10.6019/PXD004059	10.1002/pmic.201600067	27037516
PXD004154	10.6019/PXD004154	10.1016/j.molcel.2016.09.032	27871366
PXD004280	10.6019/PXD004280		27696881
PXD004320		10.1007/s00018-016-2401-0	27803950
PXD004334		10.1083/jcb.201607032	28246120
PXD004355
PXD004363		10.1002/pmic.201600461	28941238
PXD004415	10.6019/PXD004415	10.1002/pmic.201600470	28464451
PXD004624	10.6019/PXD004624		27879288
PXD004625	10.6019/PXD004625		27879288
PXD004626	10.6019/PXD004626		27879288
PXD004682	10.6019/PXD004682	10.1002/pmic.201600300	28195392
PXD004683	10.6019/PXD004683	10.1002/pmic.201600300	28195392
PXD004713		10.7150/thno.16086	28042331
PXD004764	10.6019/PXD004764	10.1002/chem.201604516	28071820
PXD004778	10.6019/PXD004778	10.1002/chem.201604516	28071820
PXD004788	10.6019/PXD004788	10.1002/chem.201604516	28071820
PXD004796	10.6019/PXD004796	10.1002/chem.201604516	28071820
PXD005045		10.1002/pmic.201700037	28317260
PXD005187	10.6019/PXD005187	10.1038/cddiscovery.2017.10	28417017
PXD005190		10.1101/gr.218438.116	28596291
PXD005200		10.1021/acs.jproteome.7b00025	28689405
PXD005220	10.6019/PXD005220	10.1186/s13075-017-1336-7	28666451
PXD005252		10.1016/j.cell.2018.04.033	29804834
PXD005301		10.1002/pmic.201600254	28176443
PXD005323		10.1038/s41598-017-04417-x	28676664
PXD005389	10.6019/PXD005389	10.1002/anie.201702242	28547791
PXD005436		10.1002/pmic.201600333	28130869
PXD005465		10.1016/j.yjmcc.2017.02.001	28223221
PXD005508	10.6019/PXD005508	10.15252/msb.20177858	29507054
PXD005521	10.6019/PXD005521
PXD005544		10.1080/2162402X.2017.1305531	28638726
PXD005554	10.6019/PXD005554	10.1021/acs.jproteome.7b00191	28675934
PXD005590	10.6019/PXD005590	10.1021/acs.jproteome.7b00061	28412812
PXD005650		10.1016/j.jprot.2017.06.013	28634120
PXD005693		10.18632/oncotarget.24366	29535834
PXD005709		10.18632/oncotarget.24366	29535834
PXD005733	10.6019/PXD005733	10.1002/pmic.201600300	28195392
PXD005739		10.1021/acs.jproteome.7b00042	28648085
PXD005914
PXD005944
PXD005945
PXD006035		10.1021/acs.jproteome.8b00156	29888605
PXD006095	10.6019/PXD006095	10.1021/acs.jproteome.7b00329	29164889
PXD006114	10.6019/PXD006114	10.1158/1535-7163.mct-17-0413	28830985
PXD006178		10.1002/pmic.201700474	29963755
PXD006179	10.6019/PXD006179	10.4172/JPB.1000447
PXD006201
PXD006268	10.6019/PXD006268	10.1038/ncomms15861	28604699
PXD006269
PXD006299
PXD006335		10.1038/s41467-018-03486-4	29549242
PXD006371		10.1371/journal.pone.0178601	28594924
PXD006386		10.1038/s41419-018-0731-6	29880886
PXD006401		10.1186/s12014-018-9188-y	29527141
PXD006404		10.1126/scisignal.aap9752	30459283
PXD006419		10.1038/s41598-017-09127-y	28839187
PXD006421	10.6019/PXD006421	10.1177/1469066717719848	29028392
PXD006465	10.6019/PXD006465	10.1021/acs.jproteome.7b00340	28959888
PXD006497		10.1042/BCJ20170354	28733330
PXD006517		10.1016/j.kint.2017.12.012	29530281
PXD006522		10.1016/j.kint.2017.12.012	29530281
PXD006561		10.1158/1078-0432.ccr-18-0410	29739788
PXD006570	10.6019/PXD006570	10.1074/mcp.ra117.000425	29196338
PXD006571	10.6019/PXD006571	10.1074/mcp.ra117.000425	29196338
PXD006572	10.6019/PXD006572	10.1074/mcp.ra117.000425	29196338
PXD006576	10.6019/PXD006576	10.1074/mcp.ra117.000425	29196338
PXD006578	10.6019/PXD006578	10.1074/mcp.ra117.000425	29196338
PXD006581		10.3324/haematol.2017.174482	29622655
PXD006589	10.6019/PXD006589	10.1074/mcp.ra117.000425	29196338
PXD006590	10.6019/PXD006590	10.1074/mcp.ra117.000425	29196338
PXD006591	10.6019/PXD006591	10.1074/mcp.ra117.000425	29196338
PXD006607		10.1016/j.ccell.2018.08.002	30205043
PXD006672		10.1089/omi.2017.0090	28816646
PXD006697		10.1016/j.celrep.2018.08.085	30257219
PXD006738		10.1038/s41598-017-15717-7	29127410
PXD006743		10.1016/j.jdermsci.2018.05.003	29857962
PXD006769	10.6019/PXD006769	10.1038/s41467-018-07334-3	30464169
PXD006770		10.1172/jci.insight.120994	30185674
PXD006776	10.6019/PXD006776	10.1186/s12014-017-9168-7	29176937
PXD006788		10.1038/s41422-018-0080-0	30127373
PXD006805		10.1074/mcp.ra118.000562	29950347
PXD006833	10.6019/PXD006833	10.1021/acs.jproteome.7b00353	28960076
PXD006847	10.6019/PXD006847	10.1038/s41467-018-03367-w	29491378
PXD006856		10.1073/pnas.1718336115	29581253
PXD006863	10.6019/PXD006863	10.1074/mcp.ra117.000186	29208752
PXD006897		10.1016/j.kint.2017.12.012	29530281
PXD006911		10.1038/s41598-017-10590-w	28860555
PXD007049
PXD007080		10.1038/s41598-018-29240-w	30038331
PXD007081		10.1038/s41598-018-29240-w	30038331
PXD007122		10.1074/mcp.ra118.000882	29980616
PXD007123		10.1074/mcp.ra118.000882	29980616
PXD007137	10.6019/PXD007137	10.1038/nchembio.2489	28991240
PXD007149	10.6019/PXD007149	10.1074/mcp.ra117.000116	28814509
PXD007153	10.6019/PXD007153	10.1074/mcp.ra117.000108	28827280
PXD007165		10.1038/s41592-018-0037-8	29915187
PXD007231		10.1074/mcp.TIR117.000516	29915148
PXD007234		10.1096/fj.201800086r	30036086
PXD007258	10.6019/PXD007258	10.1002/hep.29803	29360139
PXD007270		10.1038/s41467-017-01744-5	29129916
PXD007271		10.1038/s41467-017-01744-5	29129916
PXD007515		10.1074/mcp.ra118.000749	30097533
PXD007543		10.1016/j.cels.2017.09.011	29032073
PXD007592	10.6019/PXD007592	10.1186/s12014-018-9189-x;10.1038/s41598-020-79378-9	29541007;33420112
PXD007594		10.1038/s41467-017-00954-1	29018234
PXD007662		10.1021/acs.jproteome.7b00841	29619825
PXD007679		10.1074/mcp.ra118.000778	29769354
PXD007705		10.15252/emmm.201708428	30097507
PXD007726		10.7150/thno.22901	29721084
PXD007732		10.1016/j.bbrc.2018.10.065	30336977
PXD007738		10.1038/s41467-017-01744-5	29129916
PXD007740		10.1074/mcp.ra117.000486	29970458
PXD007744		10.1016/j.immuni.2018.04.008	29752063
PXD007745		10.1016/j.immuni.2018.04.008	29752063
PXD007750		10.1021/acs.jproteome.7b00836	29863353
PXD007759		10.1155/2018/5238760	29687002
PXD007761		10.1038/s41586-018-0279-8	29973724
PXD007762
PXD007842		10.1016/j.jprot.2018.11.005	30414516
PXD007846	10.6019/PXD007846	10.1021/acs.jproteome.7b00788	29451788
PXD007873		10.1038/s41593-018-0294-y	30559480
PXD007890	10.6019/PXD007890	10.1186/s12885-020-07398-9;10.1074/mcp.ra117.000519	33097020;29358341
PXD007896		10.1074/mcp.ra118.000735	30097535
PXD007898		10.1074/mcp.ra118.000708	29669735
PXD007906	10.6019/PXD007906	10.1038/s12276-018-0120-3	30076294
PXD007921
PXD007959		10.1038/s41467-018-05357-4	30030445
PXD007990
PXD008003		10.1038/s41467-018-04957-4	29942033
PXD008012		10.1038/s41467-018-05742-z	30158526
PXD008033		10.1038/s41467-018-06007-5	30279501
PXD008035		10.18632/oncotarget.25346	29872504
PXD008079		10.1074/mcp.ra118.000907	30242111
PXD008115		10.1038/s41467-018-05646-y	30143613
PXD008127		10.1074/mcp.ra119.001524	31154438
PXD008130		10.1002/pmic.201700419	29510447
PXD008131		10.1038/s41467-018-05646-y	30143613
PXD008147		10.1074/mcp.ra118.000593	30181344
PXD008150	10.6019/PXD008150	10.1038/s41467-017-02218-4	29247198
PXD008178		10.1038/s41467-018-06188-z	30217974
PXD008197
PXD008252		10.1080/2162402X.2018.1470730	30228939
PXD008260		10.1074/jbc.ra118.001747	29802200
PXD008272	10.6019/PXD008272	10.1098/rsob.170253	29445034
PXD008311	10.6019/PXD008311	10.1074/mcp.ra118.000644	30006486
PXD008333
PXD008381		10.1021/acs.jproteome.8b00295	30295032
PXD008440		10.1186/s12014-018-9192-2	29681787
PXD008454		10.1158/1541-7786.mcr-18-0212	29967110
PXD008463
PXD008467		10.1373/clinchem.2017.282665	30115630
PXD008468		10.1373/clinchem.2017.282665	30115630
PXD008493	10.6019/PXD008493	10.1021/acs.analchem.8b00600	29608294
PXD008525
PXD008536		10.1167/tvst.7.6.22	30564511
PXD008575		10.7554/elife.39054	30272558
PXD008581	10.6019/PXD008581	10.1073/pnas.1715182115	29467285
PXD008584		10.1016/j.omtn.2018.09.010	30326427
PXD008601		10.1038/s41467-018-07148-3	30459334
PXD008682		10.1016/s1470-2045(18)30294-8	29908990
PXD008691
PXD008693		10.1021/acs.jproteome.8b00310	30125121
PXD008713
PXD008715		10.1038/s41592-018-0100-5	30104635
PXD008719	10.6019/PXD008719	10.1016/j.jprot.2018.05.007	29751106
PXD008870		10.2337/dc18-0777	30100563
PXD008896		10.1038/s41598-018-21371-4	29511296
PXD008918		10.3389/fphar.2018.00699	30022949
PXD008925		10.1371/journal.pone.0199349	30001349
PXD008933		10.1038/s41592-018-0100-5	30104635
PXD008934		10.1038/s41591-018-0046-2	29892068
PXD008940	10.6019/PXD008940
PXD008952	10.6019/PXD008952	10.1021/acs.jproteome.8b00165	29718670
PXD008966		10.1007/s13361-018-1946-6	29671274
PXD008980		10.1371/journal.pone.0204522	30252905
PXD008992		10.1016/j.ajpath.2018.03.017	29684362
PXD008996	10.6019/PXD008996	10.1038/s41598-018-29728-5	30054545
PXD009021	10.6019/PXD009021	10.1038/s41597-019-0336-7	31852895
PXD009035		10.1038/s41467-018-04142-7	29703953
PXD009041	10.6019/PXD009041	10.1074/mcp.ra118.000713	30217950
PXD009084		10.1126/science.aar2663	29700228
PXD009110		10.1021/acs.jproteome.8b00260	30095923
PXD009112		10.1038/nbt.4279	30346940
PXD009142		10.1167/iovs.17-22927	29847650
PXD009144		10.1002/prca.201700173	30411850
PXD009149		10.1021/acs.jproteome.8b00302	30114907
PXD009158
PXD009161		10.1089/ars.2018.7505	30198307
PXD009174		10.1016/j.jprot.2018.08.011	30153514
PXD009181		10.1038/nbt.4279	30346940
PXD009196		10.1016/j.molmet.2018.07.001	30093357
PXD009197		10.1080/17435390.2018.1540728	30623748
PXD009206		10.1111/eos.12559	30051916
PXD009216	10.6019/PXD009216	10.1038/s41592-018-0006-2	29735996
PXD009234		10.1186/s12953-018-0143-7	30140170
PXD009241		10.1016/j.dib.2018.05.100	30225281
PXD009254		10.1016/j.tranon.2018.08.001	30172883
PXD009266		10.1038/s41467-018-04815-3	29942010
PXD009267		10.1016/j.molcel.2018.08.019	30220558
PXD009276		10.1016/j.molcel.2018.08.019	30220558
PXD009292		10.1016/j.molcel.2018.08.019	30220558
PXD009300		10.1186/s12014-018-9200-6	30087584
PXD009302		10.1021/acs.biochem.8b00120	29812912
PXD009310		10.1002/pmic.201800219	29932309
PXD009317		10.1038/s41588-018-0220-y	30224647
PXD009321		10.1016/j.chom.2018.09.002	30269970
PXD009343		10.3389/fmicb.2018.01067	29922247
PXD009348		10.1016/j.cels.2018.10.012	30528273
PXD009350	10.6019/PXD009350	10.1038/s41598-018-35321-7	30451909
PXD009360		10.1038/nbt.4279	30346940
PXD009366	10.6019/PXD009366
PXD009367		10.1021/acs.jproteome.8b00302	30114907
PXD009374		10.15252/embj.201899559	30266825
PXD009380		10.1021/acs.jproteome.8b00841	30540191
PXD009389		10.1021/acs.jproteome.8b00227	29812950
PXD009393		10.1007/s00401-018-1853-8	29725820
PXD009426		10.1021/acs.jproteome.8b00228	29812944
PXD009442		10.1074/mcp.ra118.001102	30373788
PXD009444		10.1021/acschembio.8b00633	30011180
PXD009453		10.1074/jbc.ra118.001978	29593093
PXD009476		10.15252/msb.20188486;10.1038/s41596-020-0345-1	30459171;32681153
PXD009477		10.1126/scisignal.aap9752	30459283
PXD009487		10.7554/elife.37663	30281021
PXD009495		10.15252/msb.20188242	29980614
PXD009500		10.1038/s41467-018-06183-4	30282987
PXD009553		10.1021/acs.jproteome.8b00636	30200768
PXD009557		10.1038/s41586-018-0484-5	30177828
PXD009560		10.1038/s41586-018-0484-5	30177828
PXD009561		10.1038/s41586-018-0484-5	30177828
PXD009570		10.1038/s41467-018-05728-x	30139998
PXD009578		10.1212/wnl.0000000000006035	30045961
PXD009592		10.1016/j.isci.2018.11.004	30466063
PXD009596		10.1038/s41598-018-29092-4	30022083
PXD009600		10.1002/pmic.201800236	30259661
PXD009603		10.1098/rspb.2018.0977	30051838
PXD009624	10.6019/PXD009624	10.1021/acs.jproteome.8b00308	30207155
PXD009646	10.6019/PXD009646	10.1021/acs.jproteome.8b00300	30124047
PXD009709		10.1080/20013078.2018.1490143	29988836
PXD009724		10.15252/embj.201899372	30026309
PXD009737	10.6019/PXD009737	10.1021/acs.jproteome.8b00397	30280576
PXD009741		10.1038/s41467-018-05273-7
PXD009747		10.15252/embj.201797741	29858227
PXD009759		10.1038/s41467-018-05273-7
PXD009784		10.1016/j.jprot.2018.07.008	30071318
PXD009797		10.1021/acs.analchem.8b02448	30024741
PXD009801		10.1073/pnas.1321902111	24715725
PXD009803
PXD009830		10.1038/s41556-018-0140-1	30022119
PXD009838		10.1074/mcp.TIR117.000516	29915148
PXD009839
PXD009861		10.1021/acs.jproteome.8b00359	30184435
PXD009868		10.1158/1078-0432.ccr-18-1229	30042207
PXD009880		10.1016/j.bbadis.2018.10.035	30391543
PXD009891		10.1186/s12974-018-1371-6	30501627
PXD009893		10.1021/acs.jproteome.8b00384	29974749
PXD009895		10.1038/s41467-018-05646-y	30143613
PXD009900		10.1126/scitranslmed.aaq1093	30021885
PXD009916		10.1074/mcp.ra118.000882	29980616
PXD009917		10.1074/mcp.ra118.000882	29980616
PXD009924		10.1074/mcp.ra117.000364	29980615
PXD009931		10.1016/j.celrep.2018.07.083	30157440
PXD009933		10.1186/s12906-018-2383-6	30497457
PXD009936
PXD009948	10.6019/PXD009948	10.15252/embr.201745310	29954836
PXD009996		10.1002/ijc.31845	30183078
PXD010005		10.1016/j.cell.2018.08.019	30197081
PXD010027		10.1016/j.cell.2018.08.019	30197081
PXD010061		10.1016/j.cell.2018.08.019	30197081
PXD010073
PXD010075		10.1016/j.jprot.2018.10.007	30339940
PXD010088		10.26508/lsa.201800121	30456372
PXD010093	10.6019/PXD010093	10.1021/acs.jproteome.8b00398	30277781
PXD010103		10.1038/s41467-018-06172-7	30262884
PXD010132		10.1002/pmic.201800076	30039638
PXD010142	10.6019/PXD010142	10.1021/acs.jproteome.8b00386	30238754
PXD010145	10.6019/PXD010145	10.1038/s41598-018-34418-3	30375456
PXD010150	10.6019/PXD010150	10.1039/c8sc02680g;10.1021/acs.jproteome.9b00766	30210768;32175737
PXD010154		10.15252/msb.20188503	30777892
PXD010155		10.1074/jbc.ra118.004516	30327431
PXD010202		10.1038/s41467-018-06665-5	30327463
PXD010210		10.1021/acs.analchem.8b03418	30295461
PXD010223		10.1093/nar/gky625	30010936
PXD010260		10.1371/journal.pone.0206475	30419021
PXD010271	10.6019/PXD010271	10.1021/acs.jproteome.8b00580	30300549
PXD010284
PXD010286
PXD010296		10.1021/acs.jproteome.8b00792	30462917
PXD010361		10.1074/jbc.ra118.005114	30190327
PXD010372		10.1016/j.cell.2018.08.065	30241606
PXD010393		10.1074/mcp.tir118.000853	30104208
PXD010406		10.1021/acsinfecdis.8b00097	30264983
PXD010445		10.1038/s41467-018-06235-9	30228260
PXD010466		10.17344/ACSI.2018.4632
PXD010469		10.1074/mcp.ra119.001873	31896675
PXD010520		10.1016/j.cell.2018.11.004	30528433
PXD010527		10.1093/nar/gky719	30124983
PXD010538		10.1016/j.redox.2018.10.002;10.1016/j.dib.2018.10.079	30368041;30456249
PXD010579	10.6019/PXD010579	10.1074/mcp.ra118.001248	30518674
PXD010606		10.1073/pnas.1803662115	30012605
PXD010630		10.1021/acs.jproteome.8b00409	30362765
PXD010634		10.1074/mcp.ra118.001043	30341083
PXD010690	10.6019/PXD010690	10.1021/acs.jproteome.8b00308	30207155
PXD010698	10.6019/PXD010698	10.1021/acs.jproteome.8b00308	30207155
PXD010708	10.6019/PXD010708	10.1021/acs.jproteome.8b00308	30207155
PXD010786	10.6019/PXD010786	10.1074/mcp.ra118.000713	30217950
PXD010787	10.6019/PXD010787	10.1074/mcp.ra118.000713	30217950
PXD010805
PXD010821		10.1038/s41467-018-06448-y	30315276
PXD010870		10.1038/s41467-018-06368-x	30242148
PXD010941		10.1038/s41467-018-06557-8	30352994
PXD010942		10.1038/s41467-018-06557-8	30352994
PXD011000		10.1002/prca.201800084	30247810
PXD011009		10.1021/acs.jproteome.8b00381	30220210
PXD011033		10.1126/scisignal.aan1188	30301787
PXD011042	10.6019/PXD011042	10.3389/fcimb.2018.00370	30406044
PXD011075		10.1016/j.dib.2019.103742	31372408
PXD011146
PXD011175		10.1371/journal.pone.0208562	30532160
PXD011241		10.1038/s41467-018-07339-y	30498210
PXD011242		10.1021/acs.jproteome.8b00814	30489086
PXD011256		10.1038/s41467-018-07022-2	30385786
PXD011301		10.1038/s41467-018-07321-8	30451861
PXD011309		10.3390/proteomes6040043	30340394
PXD011456		10.1073/pnas.1819851116	30846556
PXD011467	10.6019/PXD011467	10.1002/prca.201800086	30516354
PXD011492			27807068
PXD011599	10.6019/PXD011599	10.1021/acs.jproteome.8b00550	30489082
PXD011609		10.1016/j.jdermsci.2018.04.006	29665991
PXD011960		10.1016/j.celrep.2019.01.006	30699355
PXD012792		10.1002/pmic.201900023	31476108
PXD016199		10.1007/s12603-020-1392-6	33009535
PXD016273		10.1021/acs.jproteome.9b00772	32129078
PXD017799	10.6019/PXD017799	10.3390/jcm9051389	32397227
PXD018110		10.1038/s41467-020-19840-4	33239640
PXD020122
PXD020164
PXD020192		10.1021/acs.jproteome.0c00502	33107741
PXD020352
PXD021106		10.3389/fmicb.2020.575550	33154739
PXD022843		10.1002/ctm2.423	34047465
PXD022983		10.1038/s41598-021-95082-8	34341426
PXD025899	10.6019/PXD025899	10.3390/ijms221910871	34639210
PXD028393		10.3390/cells11121938	35741067
PXD030990		10.3390/ijms23042307	35216421
PXD032918		10.1126/sciadv.abq5206	36044572
PXD035780		10.3390/BIOMEDICINES10092061
PXD036023		10.3390/CELLS11244064
PXD037340		10.1002/PMIC.202200039
PXD037654	10.6019/PXD037654	10.3390/ijms24021038	36674559
PXD046331		10.1016/j.isci.2024.110560	39184436
PXD046357		10.1038/S41587-023-02099-7
PXD046372		10.1038/S41587-023-02099-7
PXD046393		10.1038/S41589-024-01760-9
PXD046405
PXD046412
PXD046413
PXD046414
PXD046417		10.1038/S41587-023-02099-7
PXD046438
PXD046462
PXD046463		10.1038/S41586-024-07250-1
PXD046497		10.1016/j.mcpro.2024.100730	38311109
PXD046500		10.1016/j.mcpro.2024.100730	38311109
PXD046534		10.1021/ACS.ANALCHEM.3C05762
PXD046550		10.1021/acs.jproteome.4c00064	38701233
PXD046571
PXD046637
PXD046711		10.1016/J.XJIDI.2024.100304
PXD046731		10.1021/acs.jproteome.3c00551	38085828
PXD046734		10.1016/J.CELREP.2023.113598
PXD046735
PXD046787	10.6019/PXD046787	10.1152/PHYSIOLGENOMICS.00051.2023
PXD046822	10.6019/PXD046822	10.1038/s41420-023-01773-8	38341410
PXD046852		10.1016/J.REDOX.2023.102969
PXD046855		10.1016/J.MCPRO.2024.100759
PXD046856		10.1016/J.REDOX.2023.102969
PXD046955
PXD046956		10.1002/CBIC.202300797
PXD046976
PXD046988		10.1039/D3NH00510K
PXD046995		10.1016/J.JMB.2024.168665
PXD046996		10.21203/rs.3.rs-2966905/v1	37502925
PXD047020	10.6019/PXD047020
PXD047036
PXD047062		10.1186/s12943-024-01985-1	38576002
PXD047066		10.1186/s12943-024-01985-1	38576002
PXD047102		10.1101/2023.08.08.552553;10.21203/rs.3.rs-3263845/v1	37609337;37790518
PXD047108
PXD047111		10.1016/j.jmb.2023.168383	38070861
PXD047133
PXD047134		10.1038/s41531-024-00645-x	38331996
PXD047178
PXD047228
PXD047241		10.7150/ijbs.95962	38904009
PXD047261
PXD047271
PXD047313		10.1172/jci.insight.178645	39288270
PXD047324
PXD047412
PXD047528		10.1007/S13365-022-01077-0
PXD047604		10.1136/jitc-2023-008669	38702145
PXD047613		10.1016/J.CELREP.2024.114433
PXD047674
PXD047725		10.1016/J.JBC.2024.107621
PXD047766	10.6019/PXD047766	10.1093/glycob/cwae005	38253038
PXD047774		10.1080/10985549.2024.2353652	38828998
PXD047823	10.6019/PXD047823	10.3390/ijms25073684	38612495
PXD047828		10.1002/PMIC.202400049
PXD047844		10.1039/d4cc01583e	39081146
PXD047901		10.1021/acs.jproteome.4c00104	39159935
PXD047905		10.1038/S41467-024-52659-X
PXD047910		10.3390/antib13010017	38534207
PXD047914
PXD047930
PXD047936		10.1038/s44320-024-00011-2	38273161
PXD047958		10.1016/J.XINN.2024.100626
PXD047979		10.1038/s42003-024-06112-w	38724559
PXD048009		10.7554/elife.95595	39526730
PXD048034		10.1016/J.MCPRO.2024.100824
PXD048054		10.1038/S44319-024-00125-6
PXD048091		10.3389/FIMMU.2024.1358800
PXD048098		10.3390/MD22010041
PXD048101
PXD048102
PXD048180	10.6019/PXD048180	10.1073/PNAS.2322974121
PXD048186		10.1186/s12951-024-02404-9	38600601
PXD048312
PXD048361		10.3390/molecules29153628	39125036
PXD048460		10.1242/JCS.261522
PXD048464	10.6019/PXD048464	10.3390/ijms25063246	38542221
PXD048503
PXD048511
PXD048532	10.6019/PXD048532	10.1126/SCIENCE.ADK0850
PXD048538		10.1002/1878-0261.13654	38627210
PXD048589	10.6019/PXD048589
PXD048603		10.1007/s00018-024-05274-4	38775843
PXD048606
PXD048637		10.1038/S41556-024-01366-2
PXD048647	10.6019/PXD048647	10.3389/fonc.2024.1323961	38410100
PXD048675		10.3389/FIMMU.2024.1470383
PXD048682
PXD048696		10.1021/acs.jproteome.4c00053	38967832
PXD048718		10.1126/SCIADV.ADU5091
PXD048767
PXD048839	10.6019/PXD048839	10.3390/proteomes12010006	38390966
PXD048840	10.6019/PXD048840	10.3390/proteomes12010006	38390966
PXD048849
PXD048880		10.1186/s40478-024-01740-z	38414005
PXD048931
PXD048938		10.1021/acs.jproteome.3c00873	38569191
PXD048968		10.1007/s00204-024-03796-1	38832940
PXD049018	10.6019/PXD049018	10.1016/J.MOLCEL.2024.08.026
PXD049082		10.1021/ACS.JPROTEOME.4C00276
PXD049116
PXD049181
PXD049211
PXD049249		10.1016/j.matbio.2024.06.001	38851302
PXD049299		10.3390/IJMS25126760
PXD049302		10.3390/metabo15010029	39852372
PXD049339		10.1021/JACS.4C03069
PXD049366		10.1021/acsomega.4c11373	39959086
PXD049681		10.1093/NAR/GKAE1106
PXD049682		10.1093/NARCAN/ZCAE030
PXD049684		10.1093/NAR/GKAE1106
PXD049708
PXD049998		10.3390/cells13110945	38891077
PXD050005		10.1002/ctm2.1779	39032166
PXD050045		10.1126/sciadv.adl1197	38959305
PXD050049		10.1186/s12964-024-01567-0	38594674
PXD050085		10.1038/s41467-024-48189-1	38714822
PXD050113		10.3389/FSPOR.2024.1393067
PXD050141
PXD050209
PXD050237		10.1038/s42003-024-06220-7	38704457
PXD050256		10.1101/2024.04.09.588484	38645096
PXD050260		10.1021/ACS.JMEDCHEM.4C00577
PXD050279
PXD050321		10.3390/ijms25063250	38542224
PXD050351		10.1126/SCISIGNAL.ADJ6603
PXD050371		10.1101/2024.04.18.590103	38659924
PXD050410		10.1016/j.redox.2024.103352	39341035
PXD050453		10.1021/JACSAU.4C00039
PXD050479		10.1002/PRCA.202400019
PXD050539	10.6019/PXD050539
PXD050547	10.6019/PXD050547	10.1016/j.ebiom.2024.105156	38768529
PXD050557
PXD050580		10.1002/pro.5128	39074261
PXD050581		10.1002/pro.5128	39074261
PXD050618		10.1101/2024.03.22.586291	38585916
PXD050623
PXD050628	10.6019/PXD050628	10.1016/j.lfs.2024.122810	38871114
PXD050688	10.6019/PXD050688
PXD050738	10.6019/PXD050738
PXD050782		10.1186/s13046-024-03071-2	38807192
PXD050841		10.1093/jbmr/zjae123	39126373
PXD050871		10.1186/S13104-024-06885-7
PXD050909		10.1021/jasms.4c00119	39012054
PXD050935		10.1093/NAR/GKAE761
PXD050950		10.1186/s12964-024-01935-w	39696578
PXD050990
PXD050991		10.1016/J.MCPRO.2024.100838
PXD050996
PXD051015		10.1016/J.MCPRO.2024.100838
PXD051016		10.1016/J.MCPRO.2024.100838
PXD051056
PXD051062
PXD051088		10.1016/j.celrep.2024.114984	39589923
PXD051089
PXD051148		10.1021/acs.analchem.4c01731	38968027
PXD051174		10.1021/ACS.JPROTEOME.4C00319
PXD051182
PXD051187	10.6019/PXD051187	10.1016/J.MCPRO.2024.100851
PXD051197
PXD051204
PXD051224
PXD051231
PXD051269		10.1038/S41375-024-02345-0
PXD051393
PXD051404		10.1016/J.XCRM.2024.101658
PXD051415
PXD051473
PXD051538		10.3390/v16050669	38793551
PXD051592		10.1083/jcb.202407068	39751400
PXD051602		10.1016/j.cell.2024.07.005	39089252
PXD051677		10.1038/s41598-024-68568-4	39085321
PXD051678		10.1021/JACS.4C06680
PXD051689		10.1093/NAR/GKAE504
PXD051696
PXD051706
PXD051710
PXD051723		10.1074/mcp.m111.014050	22278370
PXD051734		10.1038/S41467-024-53911-0
PXD051737		10.26508/LSA.202402608.
PXD051745	10.6019/PXD051745	10.1128/MBIO.02144-24
PXD051747	10.6019/PXD051747
PXD051840
PXD051859		10.1002/ANA.27133
PXD051876		10.1016/J.MOLCEL.2024.08.025
PXD051904
PXD051958		10.1038/S41467-024-52201-Z
PXD051967		10.1002/anie.202411203	39233478
PXD051981
PXD051985	10.6019/PXD051985
PXD051995		10.1073/PNAS.2421496121
PXD052033
PXD052083		10.1038/s44318-024-00305-z	39587297
PXD052176
PXD052184		10.1101/2024.02.10.579775
PXD052203		10.3390/molecules29112623	38893499
PXD052205
PXD052254		10.3389/FCVM.2024.1357315
PXD052305		10.3390/molecules29112623	38893499
PXD052306		10.3390/ijms25115918	38892106
PXD052317	10.6019/PXD052317	10.1038/S41467-024-54256-4
PXD052414		10.1002/ANIE.202422644.
PXD052627		10.1016/J.JTHA.2024.10.011
PXD052666		10.1021/acs.jproteome.4c00471	39382389
PXD052720		10.1002/jmv.29775	38949184
PXD052726		10.1002/jex2.167	39045341
PXD052745
PXD052767
PXD052806		10.3390/biom14070800	39062514
PXD052809		10.3390/ijms25168995	39201682
PXD052831		10.1007/S00203-024-04167-1
PXD052904
PXD052949		10.1158/2767-9764.crc-24-0113	38954770
PXD053008		10.1084/JEM.20240825
PXD053100	10.6019/PXD053100
PXD053105		10.1016/J.ISCI.2024.111654
PXD053228		10.3390/cells13161310	39195200
PXD053264		10.1126/sciadv.ado6566	39178254
PXD053278		10.26434/CHEMRXIV-2024-FNPC7
PXD053308		10.1016/j.isci.2024.110432	39081292
PXD053315
PXD053353		10.3389/fimmu.2024.1403070	39015575
PXD053362
PXD053405
PXD053450		10.1016/j.mcpro.2024.100812	39004188
PXD053474		10.1021/JASMS.4C00366
PXD053502		10.1126/sciadv.ado6492	39392888
PXD053578		10.21203/rs.3.rs-2577844/v1	36993679
PXD053677		10.3324/HAEMATOL.2023.283928
PXD053783		10.1016/J.PHRS.2024.107519
PXD053814		10.1093/braincomms/fcaf019	39882022
PXD053864
PXD053865		10.1038/S41589-024-01760-9
PXD053880
PXD053894
PXD053929
PXD053942
PXD053945
PXD054016
PXD054028		10.1016/J.CELREP.2025.115443
PXD054065		10.1002/ADMA.202412498
PXD054073		10.1021/acs.jproteome.4c00644	39918541
PXD054119	10.6019/PXD054119	10.1016/J.CUB.2024.07.089
PXD054144		10.1126/SCIADV.ADU5091
PXD054183	10.6019/PXD054183	10.1101/2024.04.06.588385	38617206
PXD054197		10.1242/JCS.262160
PXD054207
PXD054242		10.1126/SCIENCE.ADN8105
PXD054317	10.6019/PXD054317
PXD054336		10.1016/j.mcpro.2024.100900	39746544
PXD054378	10.6019/PXD054378	10.1186/s13148-024-01725-8	39155390
PXD054388		10.1101/2023.07.18.549463
PXD054390	10.6019/PXD054390
PXD054405		10.1016/j.toxicon.2024.108072	39154757
PXD054428	10.6019/PXD054428
PXD054449
PXD054556
PXD054611	10.6019/PXD054611	10.1038/S41467-024-51784-X
PXD054667	10.6019/PXD054667	10.1126/SCIADV.ADT4548
PXD054671	10.6019/PXD054671	10.1038/S43587-024-00693-1
PXD054675		10.1093/nar/gkae1219	39698826
PXD054701		10.1093/nar/gkae1219	39698826
PXD054783
PXD054857
PXD054861
PXD055011		10.1038/s41416-024-02883-5	39482453
PXD055123		10.1016/J.MCPRO.2024.100888
PXD055141		10.1038/s44320-025-00109-1	40355756
PXD055168	10.6019/PXD055168	10.1126/SCITRANSLMED.ADO1573
PXD055192		10.1038/s44320-025-00109-1	40355756
PXD055242		10.1021/acs.jproteome.4c00463	39436829
PXD055262		10.1016/j.celrep.2024.114773	39325623
PXD055275
PXD055348		10.1038/s41467-024-53072-0	39397005
PXD055375
PXD055466
PXD055473
PXD055535
PXD055586	10.6019/PXD055586	10.1002/rcm.9961	39632390
PXD055605		10.1038/s44320-025-00109-1	40355756
PXD055631
PXD055633		10.1038/S41419-025-07428-Z
PXD055775
PXD055973		10.1016/J.ISCI.2025.112046
PXD056026		10.1234/2013/999990	12345678
PXD056059		10.1038/S41467-025-60046-3
PXD056061	10.6019/PXD056061	10.1038/s41598-024-83713-9	39753660
PXD056064		10.1021/acschembio.5c00225	40583194
PXD056077		10.1016/j.mcpro.2025.100957	40154885
PXD056087
PXD056092		10.1016/j.lfs.2025.123434	39892862
PXD056095	10.6019/PXD056095
PXD056096
PXD056099
PXD056141
PXD056156
PXD056160
PXD056164
PXD056170		10.1016/j.celrep.2024.114784	39365699
PXD056183		10.1016/j.celrep.2024.114784	39365699
PXD056189		10.1016/j.celrep.2024.114784	39365699
PXD056196		10.1016/j.celrep.2024.114784	39365699
PXD056197		10.1016/j.celrep.2024.114784	39365699
PXD056212		10.1182/BLOOD.2024025500
PXD056248
PXD056251		10.1038/s41375-025-02612-8	40301616
PXD056281		10.1111/CTS.70214
PXD056286		10.1007/s00401-025-02936-w	40971018
PXD056314
PXD056331
PXD056347	10.6019/PXD056347	10.1016/J.AJHG.2025.02.005
PXD056371		10.1038/s41392-024-01993-z	39472581
PXD056390
PXD056421
PXD056432
PXD056463		10.1016/j.mcpro.2025.100996	40414290
PXD056469		10.1021/acs.jproteome.4c00829	39642266
PXD056475
PXD056479		10.1016/j.mcpro.2025.100907	39842778
PXD056499		10.1186/s12964-024-02010-0	39800687
PXD056514	10.6019/PXD056514	10.1186/s12964-025-02107-0	40082888
PXD056535
PXD056541
PXD056564		10.1038/S44318-025-00599-7
PXD056620		10.1186/s13075-025-03489-9	39930483
PXD056689
PXD056690		10.1038/s41467-024-53738-9	39516489
PXD056695	10.6019/PXD056695	10.1002/advs.202505729	40652336
PXD056703
PXD056736		10.14814/phy2.70348	40346031
PXD056759
PXD056781		10.3390/IJMS26157401
PXD056783
PXD056789		10.1186/s12967-025-06758-y	40624587
PXD056865		10.1002/anie.202420149	39740997
PXD056894		10.1038/s42004-025-01670-4	41006785
PXD056909		10.3390/ijms252413665	39769427
PXD056940		10.1038/S41594-025-01631-4
PXD056941
PXD057005
PXD057012		10.1016/j.celrep.2025.115590	40267909
PXD057024
PXD057028
PXD057067		10.1016/j.stemcr.2025.102535	40541176
PXD057096		10.1002/jex2.70032	39790178
PXD057149		10.1002/jev2.70171	41167980
PXD057155	10.6019/PXD057155	10.1038/s41598-025-19857-z	41087496
PXD057157
PXD057192
PXD057205		10.3390/ijms26031016	39940785
PXD057208		10.1038/S41467-024-54573-8
PXD057348		10.1002/jev2.70128	40693605
PXD057360
PXD057374		10.1016/J.FSIGEN.2024.103168
PXD057390	10.6019/PXD057390
PXD057394
PXD057431		10.1021/acschembio.4c00812	39932098
PXD057470		10.1083/JCB.202109010
PXD057472
PXD057481		10.7150/ijbs.97109	39744421
PXD057491		10.1073/PNAS.2505240122
PXD057527
PXD057576	10.6019/PXD057576	10.1038/S41598-025-09285-4
PXD057601
PXD057614		10.1016/j.jlr.2025.100865	40701521
PXD057615
PXD057632
PXD057672		10.1177/00220345251337745	40574274
PXD057692		10.1038/S41598-024-80391-5
PXD057707
PXD057708		10.1038/S41416-025-03184-1
PXD057759	10.6019/PXD057759	10.1016/j.labinv.2024.102150;10.1016/J.LABINV.2024.102150;10.1016/j.jprot.2023.104955	39393531;37390896
PXD057760
PXD057778		10.1016/j.jbc.2025.108452	40157536
PXD057813
PXD057832		10.1038/S41564-024-01901-9
PXD057842		10.7150/ntno.116627	41211195
PXD057848		10.1111/dom.16267	40000393
PXD057859		10.1158/1535-7163.mct-24-0306	39648478
PXD057905		10.1126/sciadv.adr5683	39951537
PXD057944		10.1038/s44318-025-00421-4	40195501
PXD057950		10.1038/S41416-025-03184-1
PXD057968		10.1016/J.REDOX.2025.103540
PXD058014		10.1038/S41698-025-00856-2
PXD058027
PXD058040		10.1016/j.jbc.2025.110313	40449597
PXD058049		10.3390/ijms26052029	40076651
PXD058072		10.7554/ELIFE.106901.1
PXD058075		10.7554/ELIFE.106901.1
PXD058080		10.7554/ELIFE.106901.1
PXD058156		10.1038/s41419-025-07617-w	40253386
PXD058191
PXD058235		10.3390/ijms25158549	39126118
PXD058292
PXD058312		10.1038/s41467-025-56130-3	39856062
PXD058318
PXD058320
PXD058323
PXD058347
PXD058348		10.1093/glycob/cwaf010	40036572
PXD058373		10.1038/s41598-025-08366-8	40624148
PXD058412
PXD058425		10.1038/s41467-025-56673-5	39929801
PXD058465		10.1016/J.ISCI.2025.111745
PXD058491		10.1038/S41419-024-07267-4
PXD058514		10.1038/S41589-025-01924-1
PXD058523		10.1038/S41589-025-01924-1
PXD058539		10.1038/S41589-025-01924-1
PXD058540
PXD058541
PXD058544		10.1038/s41375-025-02612-8	40301616
PXD058567		10.1093/nar/gkaf1072	41206043
PXD058569	10.6019/PXD058569	10.1016/J.MOLCEL.2025.08.018
PXD058579		10.1016/J.MOLCEL.2025.08.018
PXD058584
PXD058606		10.1038/s41419-025-07581-5	40189563
PXD058612		10.3389/FPHYS.2025.1549316
PXD058618		10.1016/j.jbc.2025.110288	40436319
PXD058621
PXD058655		10.1101/2023.09.16.558067
PXD058661		10.1002/jex2.70058	40575388
PXD058689		10.1186/S12014-025-09534-8
PXD058694		10.1042/BCJ20240204
PXD058716
PXD058717
PXD058727	10.6019/PXD058727	10.3389/FPHYS.2025.1555934
PXD058744		10.3390/cells14060398	40136647
PXD058753
PXD058777		10.1007/s12035-025-04909-2	40210837
PXD058785		10.1016/j.stemcr.2025.102448	40086445
PXD058814		10.1016/j.canlet.2025.217867	40505831
PXD058816		10.1016/j.canlet.2025.217867	40505831
PXD058846		10.3390/proteomes13010011	39982321
PXD058852		10.1038/S41467-025-56335-6
PXD058868
PXD058882		10.1002/jex2.70085	41078592
PXD058914
PXD058948		10.1021/acs.jproteome.5c00149	40356199
PXD058992	10.6019/PXD058992	10.1038/s41375-025-02580-z	40186066
PXD059044		10.1039/D5SC00400D
PXD059093		10.1093/narcan/zcaf024	40918646
PXD059115		10.18699/VJGB-25-82
PXD059236
PXD059271		10.1002/anie.202505585	40590658
PXD059339		10.1186/S12014-025-09560-6
PXD059386	10.6019/PXD059386	10.1021/acs.est.5c01206	40736767
PXD059390	10.6019/PXD059390	10.1021/acs.est.5c01206	40736767
PXD059416	10.6019/PXD059416	10.1021/acs.est.5c01206	40736767
PXD059419		10.1021/acs.est.5c01206	40736767
PXD059428	10.6019/PXD059428	10.1021/acs.est.5c01206	40736767
PXD059471		10.1101/2024.05.17.594738
PXD059474	10.6019/PXD059474
PXD059513		10.1007/s00018-025-05635-7	40074836
PXD059544		10.1016/j.etap.2025.104750	40562181
PXD059550		10.1093/nar/gkaf364	40298108
PXD059552		10.1007/978-1-0716-3457-8_2
PXD059593		10.1186/s12935-025-03955-z	40898188
PXD059597		10.1186/s12935-025-03955-z	40898188
PXD059661		10.1101/2025.01.17.633315
PXD059716		10.1016/j.mcpro.2025.101458	41205924
PXD059752
PXD059782		10.1172/jci.insight.191538	41055961
PXD059789		10.3892/ijo.2025.5806	41070614
PXD059881		10.1101/2025.04.03.647079
PXD059885	10.6019/PXD059885	10.3390/ijms251910685	39409015
PXD059892		10.1038/s41598-025-26913-1	41286067
PXD059932	10.6019/PXD059932
PXD059940		10.1038/s44161-025-00669-3	40562874
PXD059942
PXD059964		10.3390/cells14040286	39996758
PXD059976	10.6019/PXD059976	10.1021/acsomega.4c10035	40291004
PXD059985		10.1152/AJPCELL.00083.2025
PXD060027		10.1186/s13058-025-02163-x	41233923
PXD060045		10.1111/jcmm.70815	40903842
PXD060046		10.1016/j.mcpro.2025.101034	40669753
PXD060121		10.1038/s41598-025-11459-z	40670556
PXD060126		10.1038/s41392-025-02279-8	40550805
PXD060153		10.7150/thno.111670	41041068
PXD060280		10.1016/j.celrep.2025.116069	40714634
PXD060285		10.1002/jex2.70082	40994720
PXD060304
PXD060340	10.6019/PXD060340	10.1016/j.jbc.2025.108393	40074079
PXD060372		10.1002/CBIC.202400882
PXD060381		10.1007/s12195-025-00843-4	39949490
PXD060457
PXD060483		10.1002/cpt.3409	39160670
PXD060519		10.1038/S41556-025-01728-4
PXD060572		10.1016/J.MCPRO.2025.100964
PXD060575		10.1016/J.MCPRO.2025.100964
PXD060621		10.1016/J.MCPRO.2025.101444
PXD060653		10.3390/JOX15010020
PXD060708		10.1021/JACS.4C18006
PXD060764		10.1016/J.MCPRO.2025.101028
PXD060795
PXD060798		10.1021/ACS.JPROTEOME.5C00082
PXD060808		10.3389/fphar.2025.1584233	40717965
PXD060829
PXD060843	10.6019/PXD060843	10.3390/IJMS26125696
PXD060878		10.1016/j.jbc.2025.110866	41161382
PXD060883		10.1016/J.JBC.2025.110535
PXD060886		10.1073/pnas.2514956122	41134633
PXD060890
PXD060898		10.1021/acschembio.5c00157	40539870
PXD060912		10.1038/s41467-025-57405-5	40032835
PXD060917	10.6019/PXD060917	10.3390/IJMS26125696
PXD060950		10.1016/j.mcpro.2025.101034	40669753
PXD060971
PXD060980		10.1002/pmic.70050	40999799
PXD061015		10.1038/s41419-023-05760-w;10.1016/j.mcpro.2025.100965	36977707;40204276
PXD061038
PXD061050	10.6019/PXD061050	10.1038/s44319-025-00459-9	40301572
PXD061059
PXD061073	10.6019/PXD061073	10.1016/j.mcpro.2025.101036	40669752
PXD061092	10.6019/PXD061092	10.1007/S12015-025-10926-4
PXD061144		10.1038/s42004-025-01753-2	41188494
PXD061173		10.1038/s42004-025-01644-6	40804100
PXD061178
PXD061183
PXD061212	10.6019/PXD061212	10.1038/s41420-025-02823-z	41285742
PXD061267	10.6019/PXD061267	10.1096/fj.202502384rr	41182317
PXD061275
PXD061290		10.32604/or.2025.065123	41050081
PXD061399		10.3390/IJMS26083466
PXD061404		10.1002/jev2.70163	40985884
PXD061427	10.6019/PXD061427
PXD061466
PXD061467
PXD061491
PXD061537		10.1021/ACS.CHEMRESTOX.5C00107
PXD061576		10.1242/JCS.263729
PXD061593	10.6019/PXD061593	10.1002/prca.70036	41318967
PXD061602		10.1038/S41564-025-02068-7
PXD061604		10.1038/s41598-025-21082-7	41102525
PXD061637		10.1016/j.celrep.2025.116139	40892544
PXD061638		10.1093/nar/gkae1011	39494541
PXD061693
PXD061696		10.1038/s42004-025-01531-0	40348885
PXD061698		10.1093/nar/gkae1011	39494541
PXD061756		10.1002/ADBI.202500358
PXD061797		10.1016/J.MOLCEL.2025.08.015
PXD061806	10.6019/PXD061806
PXD061846
PXD061850	10.6019/PXD061850
PXD061855	10.6019/PXD061855
PXD061859
PXD061861		10.1002/JMV.70434
PXD061876
PXD061877
PXD061918		10.1038/s41467-025-61802-1	40738907
PXD061934		10.1016/j.mcpro.2025.101080	41038282
PXD061936
PXD062079		10.3390/ijms26136315	40650119
PXD062109
PXD062112	10.6019/PXD062112	10.1101/2025.03.27.645657	40196624
PXD062254		10.1371/journal.pone.0324246
PXD062315
PXD062318		10.3390/ijms262010114	41155404
PXD062353
PXD062419	10.6019/PXD062419
PXD062420
PXD062431
PXD062437
PXD062440
PXD062441	10.6019/PXD062441
PXD062452		10.1039/D5CB00103J
PXD062474		10.1083/jcb.202409103	40552983
PXD062536		10.1021/ACS.JPROTEOME.5C00327
PXD062616		10.1126/sciadv.adv4636	40668933
PXD062619		10.1126/sciadv.adv4636	40668933
PXD062630	10.6019/PXD062630	10.6019/PXD062630
PXD062723		10.1016/J.BRCI.2025.100012
PXD062748		10.1016/J.JPROT.2025.105507
PXD062777		10.1038/S42004-025-01557-4
PXD062785		10.1021/acs.jproteome.5c00572	40857585
PXD062808
PXD062818		10.1002/PMIC.70030
PXD062847		10.32604/or.2025.067535	41179295
PXD062852		10.1016/J.JBC.2025.110785
PXD062853		10.1021/jacs.5c07109	40931448
PXD062854		10.1016/j.jbc.2025.110609	40825508
PXD062943		10.1002/PMIC.70030
PXD063002
PXD063020		10.1016/J.CELREP.2025.116579
PXD063023		10.1038/S41467-025-62135-9
PXD063024		10.1101/2024.06.06.597640
PXD063058		10.1016/j.mcpro.2025.101025	40602528
PXD063060	10.6019/PXD063060	10.1186/s12964-025-02361-2	40691620
PXD063082		10.1016/j.mcpro.2025.101047	40783120
PXD063142
PXD063179		10.1021/acs.jmedchem.5c01204	40598933
PXD063183
PXD063253	10.6019/PXD063253
PXD063325
PXD063349		10.1101/2025.05.08.652881
PXD063372		10.1016/j.nbd.2021.105370	33905871
PXD063455		10.1039/d5cb00109a	40927425
PXD063461		10.1016/j.jaci.2022.09.029	36220400
PXD063479		10.1038/s42255-025-01339-1	40797101
PXD063516	10.6019/PXD063516	10.1101/2025.01.08.632016
PXD063535	10.6019/PXD063535	10.1101/2025.01.08.632016
PXD063537
PXD063550
PXD063563	10.6019/PXD063563	10.1101/2025.01.08.632016
PXD063595		10.1016/j.ccell.2025.05.011	40513576
PXD063628
PXD063671		10.3390/IJMS26104891
PXD063682		10.1038/s42003-025-08191-9	40374748
PXD063716	10.6019/PXD063716	10.1016/J.JBC.2025.110349
PXD063822
PXD063836
PXD063840
PXD063859
PXD063864
PXD063965		10.1016/J.CELREP.2022.111949
PXD063983		10.1016/j.jbc.2025.110643	40885391
PXD064004		10.1016/j.canlet.2025.217942	40716486
PXD064007
PXD064016		10.1038/s41392-025-02295-8	40603316
PXD064062		10.1093/nar/gkaf965	41020501
PXD064066
PXD064067
PXD064117	10.6019/PXD064117
PXD064125		10.1186/s13054-025-05639-6	40898225
PXD064146
PXD064262		10.1038/s41467-025-64783-3
PXD064265
PXD064439
PXD064455
PXD064458		10.1002/hem3.70197	40832015
PXD064464		10.1016/j.jprot.2025.105570	41260331
PXD064519		10.1172/jci.insight.188612	40693462
PXD064523	10.6019/PXD064523	10.1186/s12967-025-07116-8	41121127
PXD064564		10.1038/s41592-024-02559-1	39820751
PXD064634
PXD064640		10.21203/RS.3.RS-5203345/V1
PXD064671	10.6019/PXD064671	10.1126/sciadv.adu6998	40991692
PXD064727	10.6019/PXD064727	10.1016/j.bcp.2025.117497	41177179
PXD064751
PXD064784	10.6019/PXD064784	10.3390/ijms26199577	41096842
PXD064787		10.1007/s12035-025-05284-8	41231358
PXD064788		10.1101/2025.06.13.659589	40667337
PXD064794
PXD064844
PXD064850		10.1002/advs.202501373	40650669
PXD064858		10.1371/JOURNAL.PBIO.3003486
PXD065024		10.1016/J.MCPRO.2025.101470
PXD065292
PXD065332		10.1016/j.jbc.2025.110515	40713963
PXD065357	10.6019/PXD065357
PXD065424
PXD065461
PXD065497		10.1126/SCIADV.AEA9302
PXD065794
PXD065898
PXD065914		10.1016/j.jbc.2025.110734	40967439
PXD065922		10.1016/j.jbc.2025.110734	40967439
PXD066010		10.3390/jfb16090340	41003411
PXD066017	10.6019/PXD066017
PXD066132		10.1093/JB/MVAF046
PXD066134		10.1093/JB/MVAF046
PXD066206	10.6019/PXD066206
PXD066224		10.1038/s41523-025-00793-0	40826002
PXD066251	10.6019/PXD066251	10.1021/JACS.5C16665
PXD066393		10.1186/s13395-025-00396-0	41068872
PXD066557
PXD066614
PXD066622
PXD066711		10.3389/fphar.2025.1597035	40860890
PXD066795
PXD066872
PXD066874		10.1016/j.mcpro.2025.101458	41205924
PXD066888
PXD066998		10.1038/s42003-025-08765-7	41006761
PXD067064		10.1038/s42004-025-01665-1	40999057
PXD067088		10.1038/s41467-025-63442-x	40897715
PXD067122
PXD067193		10.1038/s41467-025-63855-8	41038817
PXD067200		10.1038/S41536-025-00441-Y
PXD067234	10.6019/PXD067234	10.1016/j.ajpath.2025.05.018	40543705
PXD067414		10.1016/j.str.2025.11.003	41314214
PXD067474
PXD067538		10.1038/S41467-025-63806-3
PXD067583
PXD067589		10.1038/S41467-025-64069-8
PXD067622
PXD067905		10.1101/2025.02.26.640373	40661614
PXD068004		10.3390/cells14211676	41227323
PXD068127		10.1101/2025.08.21.671536
PXD068129
PXD068150
PXD068296
PXD068578
PXD068581
PXD068664		10.1186/s12967-025-07208-5	41107828
PXD068982
PXD069084	10.6019/PXD069084	10.3390/ijms262010223	41155513
PXD069095
PXD069113		10.1101/2025.02.02.635939
PXD069201		10.1101/2025.02.26.640373	40661614
PXD069399
PXD069667		10.3390/proteomes13040062	41283652
PXD069754		10.1126/science.abc3593	34739326
PXD069890	10.6019/PXD069890	10.3390/ijms262110596	41226631
PXD070477
PXD071042		10.3390/ijms26031097	39940865
PXD071075
